# NF-Y controls fidelity of transcription initiation at gene promoters through maintenance of the nucleosome-depleted region

**DOI:** 10.1101/369389

**Authors:** Andrew J Oldfield, Telmo Henriques, Dhirendra Kumar, Adam B. Burkholder, Senthilkumar Cinghu, Damien Paulet, Brian Bennett, Pengyi Yang, Benjamin S. Scruggs, Christopher A. Lavender, Eric Rivals, Karen Adelman, Raja Jothi

## Abstract

Faithful transcription initiation is critical for accurate gene expression, yet the mechanisms underlying specific transcription start site (TSS) selection in mammals remain unclear. Here, we show that the histone-fold domain protein NF-Y, a ubiquitously expressed transcription factor, controls the fidelity of transcription initiation at gene promoters. We report that NF-Y maintains the region upstream of TSSs in a nucleosome-depleted state while simultaneously protecting this accessible region against aberrant and/or ectopic transcription initiation. We find that loss of NF-Y binding in mammalian cells disrupts the promoter chromatin landscape, leading to nucleosomal encroachment over the canonical TSS. Importantly, this chromatin rearrangement is accompanied by upstream relocation of the transcription preinitiation complex and ectopic transcription initiation. Further, this phenomenon generates aberrant extended transcripts that undergo translation, disrupting gene expression profiles. These results establish NF-Y as a central player in TSS selection in metazoans and highlight the deleterious consequences of inaccurate transcription initiation.
