## Supplementary Table 1 for "NF-Y controls fidelity of transcription initiation at gene promoters through maintenance of the nucleosome-depleted region"

### Sheet: Feuille1
Chr	Gene	Strand	# ATGs within ectopically transcribed region	Distance from canonical ATG to
				nearest ectopic ATG	farthest ectopic ATG
chr3	Tsacc	-	6	-1	357
chr5	Setd1b	+	4	-1	201
chr8	Tom1	+	3	-1	72
chr8	Lsm6	-	2	-1	111
chr10	Tcf3	-	7	-1	466
chr10	BC030307	+	6	1	302
chr4	Bsdc1	+	4	2	151
chr8	Aars	+	4	2	84
chr11	Nbr1	+	6	2	400
chr14	Prmt5	-	1	2	2
chr17	Atf6b	+	3	2	68
chr13	Ell2	+	3	3	110
chr16	Dexi	-	2	3	62
chr16	Tbccd1	-	2	3	84
chr17	Hn1l	-	2	4	113
chr1	R3hdm1	+	7	5	483
chr3	Rbm15	-	4	5	109
chr4	Mrpl50	-	1	5	5
chr18	Cdc23	-	5	5	279
chr3	Zfp687	-	10	6	336
chr9	Rrp9	+	3	6	91
chr10	Sarnp	+	5	6	250
chr13	Fastkd3	+	2	6	48
chr18	4930549G23Rik	-	2	6	44
chr5	Mtf2	+	1	7	7
chr9	Ncapd3	+	1	7	7
chr17	Zfp81	-	3	7	28
chr5	Rplp0	+	3	8	91
chr17	Akap8	-	1	8	8
chr13	Arid4b	+	3	10	278
chr11	Kif18b	-	2	11	24
chr11	Dhrs7b	+	1	12	12
chr16	Son	+	10	12	880
chr9	Qars	+	2	13	35
chr15	Sharpin	-	3	13	245
chr11	G3bp1	+	2	14	107
chr11	Top2a	-	2	14	71
chr13	Cdc14b	-	10	14	869
chr17	Mrps18b	-	7	14	527
chr3	Ect2	-	1	15	15
chr3	Tars2	-	1	16	16
chr7	Cnot3	+	1	16	16
chr8	Fam192a	-	1	16	16
chr18	Kif20a	+	3	16	171
chr4	Hint2	-	7	17	165
chr8	Dhodh	-	2	17	22
chr7	Spcs2	-	1	18	18
chr9	Mlh1	-	1	18	18
chr8	Rfx1	+	6	19	747
chr11	B3gntl1	-	1	19	19
chr17	Spsb3	+	10	19	665
chr18	Ndufa2	-	1	19	19
chr19	Exosc1	-	2	19	108
chr3	Odf2l	+	3	20	389
chr19	Klf9	+	2	20	54
chr9	Tmem218	+	2	21	165
chr8	Ankrd11	-	2	22	166
chr19	Yif1a	+	1	22	22
chr1	Nek2	+	1	23	23
chr1	Srp9	+	1	23	23
chr15	L3mbtl2	+	2	23	56
chr19	Ndufs8	-	3	23	172
chrX	Morf4l2	-	5	23	217
chr1	Tceb1	-	3	24	96
chr6	Usp5	-	11	24	652
chr7	Trappc6a	+	2	24	71
chr8	Dda1	+	3	24	120
chr16	Dnajb11	+	1	24	24
chr19	Tctn3	-	2	24	42
chr1	Ppp1r7	+	2	25	69
chr7	Fancf	-	4	25	107
chr9	Hinfp	-	1	25	25
chr13	Tmem167	+	3	25	131
chr5	3110082I17Rik	-	3	26	73
chr7	Far1	+	5	26	618
chr7	Hnrnpl	+	7	26	433
chr7	Nfkbib	-	3	26	129
chr11	Prpf8	+	1	26	26
chr1	Kdelc1	-	3	27	362
chr6	Ccdc77	-	1	27	27
chr6	Eif2ak3	+	3	27	121
chr7	Dctpp1	-	1	27	27
chr8	Rasa3	-	2	27	86
chr17	D330041H03Rik	-	1	27	27
chr7	Zfp473	-	2	28	47
chr11	Nhp2	+	1	28	28
chr13	Ccnb1	-	1	28	28
chr13	Mccc2	-	1	29	29
chr19	Taf6l	-	1	30	30
chr7	Nap1l4	-	1	32	32
chr3	1700113A16Rik	-	5	33	431
chr3	Psmd4	-	2	34	60
chr9	Spc24	-	8	34	572
chr6	Exoc4	+	1	35	35
chr14	Selk	+	1	35	35
chr13	Zfp367	-	1	36	36
chr12	Glrx5	+	2	37	99
chr17	Hagh	+	1	37	37
chr7	Tomm40	-	2	38	95
chr8	Zfp961	+	3	38	249
chr11	Prr11	-	2	38	43
chr17	Zfp763	-	4	38	125
chr3	Prpf38b	-	2	40	239
chr13	Hist1h3c	-	3	40	293
chr13	Zfp322a	-	1	40	40
chr19	Psat1	-	1	40	40
chr15	Gtpbp1	+	2	41	158
chr1	Atg9a	-	1	42	42
chr6	Ezh2	-	1	42	42
chr18	Ankhd1	+	8	42	449
chrX	Slc35a2	+	6	42	355
chr5	Aimp2	-	1	43	43
chr12	Dcaf4	+	4	43	118
chr6	Mrpl51	+	3	44	363
chr12	Dnajc27	+	7	44	364
chr13	Idi1	+	4	44	397
chr5	Ficd	+	2	45	97
chr10	Pcnt	-	2	45	91
chr1	Zranb3	-	1	46	46
chr19	Slc25a28	-	4	46	322
chrX	Kantr	-	1	46	46
chr3	H2afz	+	1	47	47
chr7	Bub3	+	3	47	127
chr10	Ormdl2	-	1	47	47
chr11	Xpo1	+	2	47	75
chrX	Zdhhc9	-	1	47	47
chr17	Pgp	+	6	48	320
chr2	Arfgap2	+	5	49	306
chr4	Cdc20	-	1	49	49
chr5	Hmgb1	-	3	49	93
chr8	Cnot1	-	6	49	449
chr8	Mpv17l2	-	1	49	49
chr4	Ybx1	-	5	50	190
chr19	Map3k11	+	6	50	284
chrX	Atrx	-	2	50	140
chr7	Gm15545	+	1	51	51
chr10	Gpx4	+	1	51	51
chr8	Ddx19b	-	1	52	52
chr11	Ubald2	+	2	52	86
chr18	Tcerg1	+	3	52	123
chr1	Terf1	+	9	53	547
chr17	Clpp	+	6	53	633
chr9	Hspa8	+	2	54	69
chr11	Eif4a1	-	2	54	59
chr3	C430002E04Rik	-	6	55	385
chr4	Zbtb8os	+	4	55	174
chr5	Rnf34	+	1	55	55
chr5	Cenpc1	-	1	55	55
chr7	Herc2	+	1	55	55
chr17	Ccdc94	+	2	56	65
chr2	Acp2	+	3	57	516
chr4	Prkcz	-	3	57	495
chr9	Manf	-	9	57	413
chr13	Iars	+	1	57	57
chr19	Rbm14-rbm4	-	1	57	57
chr16	Etv5	-	7	58	185
chr10	Pan2	+	2	59	90
chr11	Arl16	-	2	59	88
chr12	Efcab11	-	1	59	59
chr7	Nup98	-	2	60	102
chr11	Acly	-	1	60	60
chr4	Otud6b	-	1	61	61
chr5	Hsph1	-	4	61	234
chr13	Hist1h2ah	-	2	61	71
chr1	Nucks1	+	2	62	93
chr7	Wdr62	-	6	63	440
chr2	E2f1	-	1	64	64
chr4	Rpa2	+	2	64	89
chr5	5430416N02Rik	-	3	64	88
chr14	Cdkn3	+	2	64	113
chr16	Dcbld2	+	3	64	178
chr8	2810013P06Rik	+	1	66	66
chr8	Rfwd3	-	2	66	79
chr12	Arid4a	+	3	66	136
chr2	Oip5	-	1	67	67
chr5	Tpst1	+	1	67	67
chr11	Aurkb	+	1	68	68
chr11	Hnrnpab	-	3	69	107
chrX	Tspyl2	-	6	69	212
chr5	Cct6a	+	1	70	70
chr11	Tmem256	+	2	70	111
chr3	Hist2h2be	+	4	71	258
chr4	Tmem57	-	3	71	429
chr18	Sap130	+	3	71	638
chr14	Homez	-	4	72	266
chr1	Imp4	+	3	73	303
chr7	Eif3f	+	2	73	94
chr11	Med7	+	1	73	73
chr12	Rhob	-	2	73	87
chr16	Rabl3	+	6	73	310
chr2	Hspa14	-	3	74	122
chr8	Herpud1	+	2	74	78
chr17	Gpr108	-	5	74	500
chr16	Gart	-	7	75	740
chrX	Araf	+	3	75	101
chr3	Armc1	-	1	76	76
chr4	Rbbp4	-	9	76	813
chr7	E2f8	-	1	76	76
chr16	Cblb	+	1	76	76
chr18	Zmat2	+	1	76	76
chr6	Hk2	-	1	77	77
chr7	Polr2i	+	7	77	669
chr6	Cdca3	+	9	78	578
chr7	Ric8	+	6	79	572
chr10	Rtn4ip1	+	1	79	79
chr3	Actl6a	+	1	80	80
chr6	Calu	+	3	80	343
chr11	Hmmr	-	2	80	94
chr13	Hist1h2ag	-	1	80	80
chr14	Tmem55b	-	4	80	314
chr17	Cyp4f41-ps	-	1	81	81
chr7	Snrpd2	+	9	82	686
chr1	Aamp	-	2	83	128
chr9	Celsr3	+	2	83	174
chr5	Slbp	-	1	84	84
chr17	Nubp2	-	2	84	101
chr18	Csnk1g3	+	1	84	84
chr12	Psma3	+	1	85	85
chr17	Chtf18	-	1	85	85
chr2	Zbtb26	-	2	86	92
chr2	Med19	+	2	86	89
chr7	Tbcb	-	14	86	915
chr17	Ppp1r10	+	5	86	402
chr2	Cdnf	+	7	87	805
chr6	Arpc4	+	6	87	780
chr5	G3bp2	-	1	88	88
chr11	P4hb	-	1	89	89
chr15	Copz1	+	1	90	90
chr11	Atp5g1	-	4	91	278
chr4	Snrnp40	+	1	92	92
chr6	M6pr	+	2	92	106
chr3	Cks1b	-	4	93	431
chr16	4932412D23Rik	-	4	93	244
chr17	Ppp2r1a	+	3	93	158
chr17	Ppp2r5d	-	2	94	124
chr8	Anapc10	+	11	97	778
chr2	Rrbp1	-	3	98	193
chr7	Prmt1	-	2	98	108
chr11	Mdh1	-	1	98	98
chr12	Wdr89	-	2	99	118
chr17	Neu1	+	2	100	106
chr1	Ccnyl1	+	4	101	467
chr4	Mtor	+	2	102	116
chr8	Lsm4	+	1	102	102
chr11	Tubg1	+	1	102	102
chr12	Eif5	+	2	103	113
chr8	Orc6	+	2	109	121
chr19	Cdk2ap2	+	1	109	109
chr7	Mrps12	-	4	110	222
chr12	Laptm4a	+	1	110	110
chr11	Fam117a	+	3	111	160
chr3	Ciart	-	10	112	971
chr5	Vps29	+	16	112	812
chr10	Hsp90b1	-	1	113	113
chr11	Etv4	-	7	114	369
chr6	Trim24	+	1	115	115
chr6	Rnf181	-	4	117	387
chr16	Fopnl	-	1	118	118
chr1	Orc2	-	1	120	120
chr6	Creb3l2	-	1	122	122
chr12	3110056K07Rik	-	2	123	204
chrX	Nono	+	2	123	134
chr13	Hist1h2bb	+	2	125	153
chr8	Dhx38	-	1	127	127
chr6	Rpa3	-	1	128	128
chr3	Ints3	-	2	129	142
chr5	Gpn3	+	1	130	130
chr17	Nfya	-	1	130	130
chr19	Zbtb3	+	4	131	246
chr7	Pgap2	+	3	135	193
chr4	Nudc	-	2	137	147
chr9	Tmem205	-	2	138	158
chr11	Kpnb1	-	1	143	143
chr10	Pias4	-	1	146	146
chr4	Btf3l4	-	11	147	964
chr9	Rplp1	-	2	149	265
chr2	Tmx2	-	2	150	176
chr12	Npc2	-	1	154	154
chr9	Gmppb	+	2	157	191
chr8	Trmt1	+	3	158	189
chr19	Pcnxl3	-	1	159	159
chr13	Lman2	-	3	161	241
chr11	Hexim2	+	2	167	182
chr10	Txnrd1	+	7	172	875
chr2	Srsf6	+	5	174	505
chr11	Derl2	-	1	176	176
chr15	Drosha	+	1	176	176
chr19	Zdhhc16	+	3	187	236
chr9	Fam76b	+	9	188	454
chr9	Cep57	-	5	188	405
chr16	Cdc45	-	1	190	190
chr5	Stag3	+	3	192	282
chr2	Tprn	+	1	195	195
chr14	Piwil2	-	4	208	395
chr2	Dhx35	+	5	209	690
chr2	Ube2c	+	2	219	269
chr7	Usp29	+	7	221	786
chr3	Shc1	+	3	224	450
chr11	Srsf1	+	8	224	831
chr18	Brd8	-	2	224	255
chr5	Psph	-	2	227	296
chr11	Usp22	-	1	228	228
chr7	Fzd4	+	3	235	505
chr19	Zfpl1	-	3	252	464
chr8	Vps35	-	2	259	270
chr19	BC037704	+	1	262	262
chr7	Calm3	-	1	267	267
chr8	Hmgb2	+	4	267	790
chr11	Wdpcp	+	1	281	281
chr10	Cand1	-	2	289	435
chr6	Setd5	+	2	290	637
chr7	Tial1	-	2	303	532
chr11	Ppia	+	8	310	787
chr15	Sp1	+	4	319	678
chr4	Usp1	+	4	337	626
chr9	Pin1	+	1	359	359
chr1	Lancl1	-	2	362	499
chr5	Shroom3	+	3	401	649
chr17	Tcp1	+	5	413	662
chr15	6030458C11Rik	-	1	444	444
