## Supplementary Table 2 for "NF-Y controls fidelity of transcription initiation at gene promoters through maintenance of the nucleosome-depleted region"

### Sheet: Primer Sequences
NAME/IDENTIFIER	FORWARD PRIMER	REVERSE PRIMER
Primers used for DNase hypersensitivity assay and NF-YA ChIP-qPCR (related to Figures 1 and S1)
Hsp90b1-1	ACTCACCAATCGTGCCTCAC	GCCATCTGATTGGAGGAAAG
Atp5g1-1	GCGTCATCAACTCCATCCTT	ACCAATCGTAACCCCGAACT
G3bp1-1	GAGTGTCGCTCTCAGTGCAT	CCAGATGGACACGAAACCTC
Khsrp	CGGCAAGATAGTCGTCAACA	AGTCACGTCCAAATCCAAGC
Derl2-1	GTACTCGGACAGCCACCAAT	TGGTAGGCGGAGAAGTAAGG
Nono-1	CTTTGTCCCCATCTGTCGTT	GTCAATTTTGGATTCCCGATT
Gabpa-neg	TTCAGTCGTTCGACGCTCAC	CTCCTCCTGTTTGGCTTCTG
Srsf7-neg	ATGCGTTGTGTCAACGTTCT	GCTCGCAGAGTCTCGCTCTA
Tusc3-neg	GAGGTGAAAGCAAGGGGTTAC	AGGAGGAGGAGACTGACAGC
Sept10-TSS-neg	GACTGTCGCCGAGATTGAGT	CCCAGCTTTGAAGAGTCTCG
Primers used for MNase-qPCR, H3 ChIP-qPCR, and TBP ChIP-qPCR (related to Figures 1, S2 and S3)
Atp5g1-12	ATATCCTGAGGGGCCTGACT	GCTCCTGTACCAGGGGTCTA
Atp5g1-11	CTATACCCTCCGCCAATAGCC	TTTCCCTATAGTGCCGGGTA
Atp5g1-9	AGGATCCTGCCCAAGTTACA	CAGGGATAGGGAAGGAGGAC
Atp5g1-8	AAGTCACCTGCACTCCCACT	TGAGTCAGTCACCTTGAGCAG
Atp5g1-7	CCCTGCTCAAGGTGACTGAC	GAGTGAAGGGACTCCGAACA
Atp5g1-1	GCGTCATCAACTCCATCCTT	ACCAATCGTAACCCCGAACT
Atp5g1-2	GATTGGTCGAATCCCGAAAT	GTTGTCACTCCCACGCTTTT
Atp5g1-4	ACTCAAGGACCACCGACATC	CCACAAGAGCACGCTCACTA
Atp5g1-5	TAGTGAGCGTGCTCTTGTGG	TTCCTGTCTCCTAAGCACCTG
Atp5g1-6	TGGGAGTGGGGAGAACTCTA	CCTTAGCCTTCCGATGTCTG
Atp5g1-10	TTTGAACGGGGTCTCACATAG	CCAGAACTTGGAGGTTGGAG
Hsp90b1-7	AGTCCTTAGGGAGGGGTTCC	CTTGGGTGATGATGCTTTCC
Hsp90b1-9	TCACCCAAGTCTCCTTCGAG	GCTGACCTTCGGTGAGTGAC
Hsp90b1-6-2	GTCACTCACCGAAGGTCAGC	CTCCTGAGACCGAAAAGGACT
Hsp90b1-5-2	TCCCGAGTCTAAGCTCCTCA	CACGATTGGTGAGTTCGTGT
Hsp90b1-1	ACTCACCAATCGTGCCTCAC	GCCATCTGATTGGAGGAAAG
Hsp90b1-2	GAGGAAAACCGTCCAATGAA	TACCGTTTCCCCTAGTCACG
Hsp90b1-3	GTCCTTTCAGCGCTACGTTC	ACGCATTCCGGATATTCAAC
Hsp90b1-4	GCATGCAACGCACTAATCTC	GCGGACACAAGATTGGAGTAA
Hsp90b1-11	TTTCCACCTCATTCAGATTGC	CCCTCTGACACGGTGAGACT
Hsp90b1-12	GCCTTCCGAAAGATAGCAAA	GTGCTGGTGGAAAATTGGTTA
Hsp90b1-8	ATGTATGCTAGGGGCTGGAA	CTCCTCATGGTCTGTGGGTAA
G3bp1-13	TCAGGTTTCCTCAGGTGGAG	ATTCAAGGCCACCCTATTCC
G3bp1-12	CTGGTGGTGACGCATCCTAT	CTCCTGGACGTTTTCAGGTTT
G3bp1-11	GAACAAGAGCATTCCCAAACG	CAGGAGCTGCTGACCCTTAG
G3bp1-10	CAAAACCCGGGAAACTGTTA	CCTCTTAGGTTGAATCCTGTCC
G3bp1-9	GAACGGAAGACGCAGCTAGT	ACCGAATGGAGCTGATTGAC
G3bp1-8	GTTGCATGGGGTTTACTTCC	ATAGTTGCATGCACCCGTTC
G3bp1-1	GAGTGTCGCTCTCAGTGCAT	CCAGATGGACACGAAACCTC
G3bp1-2	GCTCCTTCAGTTATAGGCAGATG	ATGATTGGACAGCGTCTTTGT
G3bp1-3-4	GAGCTCGGCCTCTAGACAAA	CTGCTACGTGGGAGGAGGT
G3bp1-4	CTCAGCCGCGCAGGTACT	CCTAAAGCGCAGGCAGGAG
G3bp1-5ter	AAGGAAGCCTTCGGATATGG	GTGGCTGTCTCTGCACCACT
G3bp1-6	CTCAGTGGTGCAGAGACAGC	AGGGAACTCTCGGCATAGTG
G3bp1-7-2	GTCCCCTTTCCCCTGTAGTT	AACTCCTGAGGTTGGACGAA
Primers used for RT-qPCR (related to Figures 2 and S4)
Atp5g1-total	CGGGGCATTATTCATTTCTC	TGAATTCACTGGGCTATTCAA
Atp5g1-ectopic-2	ACGCCTTTTTCTTCAGCGTA	ATAGAGTTGGCGGGACTCAG
Hsp90b1-total	TAAAAGCCGAGAAGGCTCAA	TTGGAAGGCGAACTTTTCAG
Hsp90b1-ectopic	GAGCCATCTGATTGGAGGAA	TCCACGTCGACTTCATCATC
G3bp1-total	TGCGACAGTACTACACTCTGCT	GGATCTTGGTGTGGCAGTTG
G3bp1-ectopic	CTTGTGGATCAACCGCTCCT	TCTTTTTCTGGGCGGAAACC
NF-YA-total	GGCACAATTCTCCAGCAAG	GGCTCCTGTCTGAACGATCT
Ppp2r5d-total	CCCAGTCTCAGTCACCATCAT	GCGTCGTTCTTTCTTGACAATC
Tmx2-total	TGCTTTCCATTGCTTTCCTC	GCGGTTCTTCATCATCACAA
Nono-total	GGCGAAGTTTTCATTCATAAGG	CGGACTGTAAGGGATGCACT
Shc1-total	TTGAGTTGCGCTTCAAACAG	GGTTCCTTCCCTGGAAAGTC
Orc6-total	AGAAGCAGTGAACTTGGCTG	GCGGCAGTGGTGAAAAGTG
Khsrp-total	CTTTCAACCCTGGACCCTTC	CTGGGGGTTGCTGGTAGTAG
C7orf50-total	GCGGTTCCAGAAGACAAGAC	TCATCGAGCTTCTGCATCA
Actin (control #1)	AAGGCCAACCGTGAAAAGAT	GTGGTACGACCAGAGGCATAC
Haz (control #2)	CGTTGTAGGAGCCCGTAGGTCAT	TCTGGTTGCGGAAGCATTGGG
Tbp (control #3)	CTGAAGAAAGGGAGAATCATGG	TGTCTTTGTTGCTCTTCCAAAA
